# Reading papers: Extraction of molecular interaction networks with large language models

**DOI:** 10.1101/2025.07.21.665999

**Authors:** Enio Gjerga, Philipp Wiesenbach, Christoph Dieterich

## Abstract

**Motivation:** Signalling occurs within and across cells and orchestrates essential cellular processes in complex tissues. Cell signalling involves several different components, including protein-protein interactions (PPI) and transcription factors (TF), to promoter binding in gene regulatory networks (GRNs). Dynamically changing conditions oftentimes lead to the rewiring of cellular communication networks. Computational modelling approaches typically rely on databases of possible molecular interactions. Evidently, manual curation of databases is time-consuming and automatic relation extraction from scientific literature would greatly support our strive to understand molecular mechanisms. To ease this process, we reason that prompt-based data mining with Large Language Models (LLMs) could be used to extract information from relevant scientific publications.

**Approach:** In our work, we use open-source LLMs to mine an annotated corpus of molecular interactions. We focus on the extraction of entity relations between proteins, as exemplified in protein-protein interaction networks, and transcription factor to target gene relations, as exemplified in gene regulatory networks.

**Results:** We obtain promising evaluation results as measured by precision, recall and F1-score for the extraction of PPI relations: 87%, 70% and 71% and 77%, 57% and 62% for GRN relation extraction over a large corpus of short (average 331 tokens) scientific texts.

**Availability:** Codes with scripts and results have been provided in: https://github.com/dieterich-lab/LLM_Relations.
