## Supplementaty Table 1 for "Reading papers: Extraction of molecular interaction networks with large language models"

### Sheet: Without Synonyms
Type	variable	Score	Step	Model
Llama8bV1_Stepwise_Vanilla_SimplePrompt_Step1	precision	0.399217	Step1	Llama8bV1_Vanilla_SimplePrompt
Llama8bV1_Stepwise_FineTuned_SimplePrompt_Step1	precision	0.674847	Step1	Llama8bV1_FineTuned_SimplePrompt
Llama8bV1_Stepwise_Vanilla_FPExamples_Step1	precision	0.373283	Step1	Llama8bV1_Vanilla_FPExamples
Llama8bV1_Stepwise_FineTuned_FPExamples_Step1	precision	0.645681	Step1	Llama8bV1_FineTuned_FPExamples
Llama8bV1_Stepwise_Vanilla_TPExamples_Step1	precision	0.361433	Step1	Llama8bV1_Vanilla_TPExamples
Llama8bV1_Stepwise_FineTuned_TPExamples_Step1	precision	0.729128	Step1	Llama8bV1_FineTuned_TPExamples
Llama8bV1_Stepwise_Vanilla_AllExamples_Step1	precision	0.42497	Step1	Llama8bV1_Vanilla_AllExamples
Llama8bV1_Stepwise_FineTuned_AllExamples_Step1	precision	0.64526	Step1	Llama8bV1_FineTuned_AllExamples
Llama70bV3_Stepwise_Vanilla_SimplePrompt_Step1	precision	0.433628	Step1	Llama70bV3_Vanilla_SimplePrompt
Llama70bV3_Stepwise_FineTuned_SimplePrompt_Step1	precision	0.557814	Step1	Llama70bV3_FineTuned_SimplePrompt
Llama70bV3_Stepwise_Vanilla_FPExamples_Step1	precision	0.480565	Step1	Llama70bV3_Vanilla_FPExamples
Llama70bV3_Stepwise_FineTuned_FPExamples_Step1	precision	0.568153	Step1	Llama70bV3_FineTuned_FPExamples
Llama70bV3_Stepwise_Vanilla_TPExamples_Step1	precision	0.493194	Step1	Llama70bV3_Vanilla_TPExamples
Llama70bV3_Stepwise_FineTuned_TPExamples_Step1	precision	0.582296	Step1	Llama70bV3_FineTuned_TPExamples
Llama70bV3_Stepwise_Vanilla_AllExamples_Step1	precision	0.5	Step1	Llama70bV3_Vanilla_AllExamples
Llama70bV3_Stepwise_FineTuned_AllExamples_Step1	precision	0.559902	Step1	Llama70bV3_FineTuned_AllExamples
Llama8bV1_Stepwise_Vanilla_SimplePrompt_Step2	precision	0.388889	Step2	Llama8bV1_Vanilla_SimplePrompt
Llama8bV1_Stepwise_FineTuned_SimplePrompt_Step2	precision	0.685934	Step2	Llama8bV1_FineTuned_SimplePrompt
Llama8bV1_Stepwise_Vanilla_FPExamples_Step2	precision	0.442177	Step2	Llama8bV1_Vanilla_FPExamples
Llama8bV1_Stepwise_FineTuned_FPExamples_Step2	precision	0.678182	Step2	Llama8bV1_FineTuned_FPExamples
Llama8bV1_Stepwise_Vanilla_TPExamples_Step2	precision	0.427861	Step2	Llama8bV1_Vanilla_TPExamples
Llama8bV1_Stepwise_FineTuned_TPExamples_Step2	precision	0.72973	Step2	Llama8bV1_FineTuned_TPExamples
Llama8bV1_Stepwise_Vanilla_AllExamples_Step2	precision	0.471698	Step2	Llama8bV1_Vanilla_AllExamples
Llama8bV1_Stepwise_FineTuned_AllExamples_Step2	precision	0.658716	Step2	Llama8bV1_FineTuned_AllExamples
Llama70bV3_Stepwise_Vanilla_SimplePrompt_Step2	precision	0.5097	Step2	Llama70bV3_Vanilla_SimplePrompt
Llama70bV3_Stepwise_FineTuned_SimplePrompt_Step2	precision	0.591906	Step2	Llama70bV3_FineTuned_SimplePrompt
Llama70bV3_Stepwise_Vanilla_FPExamples_Step2	precision	0.556886	Step2	Llama70bV3_Vanilla_FPExamples
Llama70bV3_Stepwise_FineTuned_FPExamples_Step2	precision	0.618968	Step2	Llama70bV3_FineTuned_FPExamples
Llama70bV3_Stepwise_Vanilla_TPExamples_Step2	precision	0.573441	Step2	Llama70bV3_Vanilla_TPExamples
Llama70bV3_Stepwise_FineTuned_TPExamples_Step2	precision	0.611399	Step2	Llama70bV3_FineTuned_TPExamples
Llama70bV3_Stepwise_Vanilla_AllExamples_Step2	precision	0.578838	Step2	Llama70bV3_Vanilla_AllExamples
Llama70bV3_Stepwise_FineTuned_AllExamples_Step2	precision	0.599092	Step2	Llama70bV3_FineTuned_AllExamples
Llama8bV1_Stepwise_Vanilla_SimplePrompt_Step3	precision	0.642857	Step3	Llama8bV1_Vanilla_SimplePrompt
Llama8bV1_Stepwise_FineTuned_SimplePrompt_Step3	precision	0.685598	Step3	Llama8bV1_FineTuned_SimplePrompt
Llama8bV1_Stepwise_Vanilla_FPExamples_Step3	precision	0.5	Step3	Llama8bV1_Vanilla_FPExamples
Llama8bV1_Stepwise_FineTuned_FPExamples_Step3	precision	0.682731	Step3	Llama8bV1_FineTuned_FPExamples
Llama8bV1_Stepwise_Vanilla_TPExamples_Step3	precision	0.275862	Step3	Llama8bV1_Vanilla_TPExamples
Llama8bV1_Stepwise_FineTuned_TPExamples_Step3	precision	0.730047	Step3	Llama8bV1_FineTuned_TPExamples
Llama8bV1_Stepwise_Vanilla_AllExamples_Step3	precision	0.230769	Step3	Llama8bV1_Vanilla_AllExamples
Llama8bV1_Stepwise_FineTuned_AllExamples_Step3	precision	0.667954	Step3	Llama8bV1_FineTuned_AllExamples
Llama70bV3_Stepwise_Vanilla_SimplePrompt_Step3	precision	0.544983	Step3	Llama70bV3_Vanilla_SimplePrompt
Llama70bV3_Stepwise_FineTuned_SimplePrompt_Step3	precision	0.59965	Step3	Llama70bV3_FineTuned_SimplePrompt
Llama70bV3_Stepwise_Vanilla_FPExamples_Step3	precision	0.590253	Step3	Llama70bV3_Vanilla_FPExamples
Llama70bV3_Stepwise_FineTuned_FPExamples_Step3	precision	0.622867	Step3	Llama70bV3_FineTuned_FPExamples
Llama70bV3_Stepwise_Vanilla_TPExamples_Step3	precision	0.584942	Step3	Llama70bV3_Vanilla_TPExamples
Llama70bV3_Stepwise_FineTuned_TPExamples_Step3	precision	0.613191	Step3	Llama70bV3_FineTuned_TPExamples
Llama70bV3_Stepwise_Vanilla_AllExamples_Step3	precision	0.608607	Step3	Llama70bV3_Vanilla_AllExamples
Llama70bV3_Stepwise_FineTuned_AllExamples_Step3	precision	0.611024	Step3	Llama70bV3_FineTuned_AllExamples
Llama8bV1_Stepwise_Vanilla_SimplePrompt_Step1	recall	0.183124	Step1	Llama8bV1_Vanilla_SimplePrompt
Llama8bV1_Stepwise_FineTuned_SimplePrompt_Step1	recall	0.394973	Step1	Llama8bV1_FineTuned_SimplePrompt
Llama8bV1_Stepwise_Vanilla_FPExamples_Step1	recall	0.268402	Step1	Llama8bV1_Vanilla_FPExamples
Llama8bV1_Stepwise_FineTuned_FPExamples_Step1	recall	0.395871	Step1	Llama8bV1_FineTuned_FPExamples
Llama8bV1_Stepwise_Vanilla_TPExamples_Step1	recall	0.307899	Step1	Llama8bV1_Vanilla_TPExamples
Llama8bV1_Stepwise_FineTuned_TPExamples_Step1	recall	0.352783	Step1	Llama8bV1_FineTuned_TPExamples
Llama8bV1_Stepwise_Vanilla_AllExamples_Step1	recall	0.317774	Step1	Llama8bV1_Vanilla_AllExamples
Llama8bV1_Stepwise_FineTuned_AllExamples_Step1	recall	0.378815	Step1	Llama8bV1_FineTuned_AllExamples
Llama70bV3_Stepwise_Vanilla_SimplePrompt_Step1	recall	0.395871	Step1	Llama70bV3_Vanilla_SimplePrompt
Llama70bV3_Stepwise_FineTuned_SimplePrompt_Step1	recall	0.394075	Step1	Llama70bV3_FineTuned_SimplePrompt
Llama70bV3_Stepwise_Vanilla_FPExamples_Step1	recall	0.366248	Step1	Llama70bV3_Vanilla_FPExamples
Llama70bV3_Stepwise_FineTuned_FPExamples_Step1	recall	0.400359	Step1	Llama70bV3_FineTuned_FPExamples
Llama70bV3_Stepwise_Vanilla_TPExamples_Step1	recall	0.422801	Step1	Llama70bV3_Vanilla_TPExamples
Llama70bV3_Stepwise_FineTuned_TPExamples_Step1	recall	0.377917	Step1	Llama70bV3_FineTuned_TPExamples
Llama70bV3_Stepwise_Vanilla_AllExamples_Step1	recall	0.390485	Step1	Llama70bV3_Vanilla_AllExamples
Llama70bV3_Stepwise_FineTuned_AllExamples_Step1	recall	0.411131	Step1	Llama70bV3_FineTuned_AllExamples
Llama8bV1_Stepwise_Vanilla_SimplePrompt_Step2	recall	0.0502693	Step2	Llama8bV1_Vanilla_SimplePrompt
Llama8bV1_Stepwise_FineTuned_SimplePrompt_Step2	recall	0.319569	Step2	Llama8bV1_FineTuned_SimplePrompt
Llama8bV1_Stepwise_Vanilla_FPExamples_Step2	recall	0.116697	Step2	Llama8bV1_Vanilla_FPExamples
Llama8bV1_Stepwise_FineTuned_FPExamples_Step2	recall	0.334829	Step2	Llama8bV1_FineTuned_FPExamples
Llama8bV1_Stepwise_Vanilla_TPExamples_Step2	recall	0.154399	Step2	Llama8bV1_Vanilla_TPExamples
Llama8bV1_Stepwise_FineTuned_TPExamples_Step2	recall	0.290844	Step2	Llama8bV1_FineTuned_TPExamples
Llama8bV1_Stepwise_Vanilla_AllExamples_Step2	recall	0.13465	Step2	Llama8bV1_Vanilla_AllExamples
Llama8bV1_Stepwise_FineTuned_AllExamples_Step2	recall	0.322262	Step2	Llama8bV1_FineTuned_AllExamples
Llama70bV3_Stepwise_Vanilla_SimplePrompt_Step2	recall	0.259425	Step2	Llama70bV3_Vanilla_SimplePrompt
Llama70bV3_Stepwise_FineTuned_SimplePrompt_Step2	recall	0.315081	Step2	Llama70bV3_FineTuned_SimplePrompt
Llama70bV3_Stepwise_Vanilla_FPExamples_Step2	recall	0.250449	Step2	Llama70bV3_Vanilla_FPExamples
Llama70bV3_Stepwise_FineTuned_FPExamples_Step2	recall	0.333932	Step2	Llama70bV3_FineTuned_FPExamples
Llama70bV3_Stepwise_Vanilla_TPExamples_Step2	recall	0.255835	Step2	Llama70bV3_Vanilla_TPExamples
Llama70bV3_Stepwise_FineTuned_TPExamples_Step2	recall	0.317774	Step2	Llama70bV3_FineTuned_TPExamples
Llama70bV3_Stepwise_Vanilla_AllExamples_Step2	recall	0.250449	Step2	Llama70bV3_Vanilla_AllExamples
Llama70bV3_Stepwise_FineTuned_AllExamples_Step2	recall	0.355476	Step2	Llama70bV3_FineTuned_AllExamples
Llama8bV1_Stepwise_Vanilla_SimplePrompt_Step3	recall	0.00807899	Step3	Llama8bV1_Vanilla_SimplePrompt
Llama8bV1_Stepwise_FineTuned_SimplePrompt_Step3	recall	0.303411	Step3	Llama8bV1_FineTuned_SimplePrompt
Llama8bV1_Stepwise_Vanilla_FPExamples_Step3	recall	0.0143627	Step3	Llama8bV1_Vanilla_FPExamples
Llama8bV1_Stepwise_FineTuned_FPExamples_Step3	recall	0.305206	Step3	Llama8bV1_FineTuned_FPExamples
Llama8bV1_Stepwise_Vanilla_TPExamples_Step3	recall	0.00718133	Step3	Llama8bV1_Vanilla_TPExamples
Llama8bV1_Stepwise_FineTuned_TPExamples_Step3	recall	0.279174	Step3	Llama8bV1_FineTuned_TPExamples
Llama8bV1_Stepwise_Vanilla_AllExamples_Step3	recall	0.002693	Step3	Llama8bV1_Vanilla_AllExamples
Llama8bV1_Stepwise_FineTuned_AllExamples_Step3	recall	0.310592	Step3	Llama8bV1_FineTuned_AllExamples
Llama70bV3_Stepwise_Vanilla_SimplePrompt_Step3	recall	0.282765	Step3	Llama70bV3_Vanilla_SimplePrompt
Llama70bV3_Stepwise_FineTuned_SimplePrompt_Step3	recall	0.307899	Step3	Llama70bV3_FineTuned_SimplePrompt
Llama70bV3_Stepwise_Vanilla_FPExamples_Step3	recall	0.293537	Step3	Llama70bV3_Vanilla_FPExamples
Llama70bV3_Stepwise_FineTuned_FPExamples_Step3	recall	0.327648	Step3	Llama70bV3_FineTuned_FPExamples
Llama70bV3_Stepwise_Vanilla_TPExamples_Step3	recall	0.271993	Step3	Llama70bV3_Vanilla_TPExamples
Llama70bV3_Stepwise_FineTuned_TPExamples_Step3	recall	0.308797	Step3	Llama70bV3_FineTuned_TPExamples
Llama70bV3_Stepwise_Vanilla_AllExamples_Step3	recall	0.266607	Step3	Llama70bV3_Vanilla_AllExamples
Llama70bV3_Stepwise_FineTuned_AllExamples_Step3	recall	0.348294	Step3	Llama70bV3_FineTuned_AllExamples
Llama8bV1_Stepwise_Vanilla_SimplePrompt_Step1	f1_score	0.251077	Step1	Llama8bV1_Vanilla_SimplePrompt
Llama8bV1_Stepwise_FineTuned_SimplePrompt_Step1	f1_score	0.498301	Step1	Llama8bV1_FineTuned_SimplePrompt
Llama8bV1_Stepwise_Vanilla_FPExamples_Step1	f1_score	0.312272	Step1	Llama8bV1_Vanilla_FPExamples
Llama8bV1_Stepwise_FineTuned_FPExamples_Step1	f1_score	0.490818	Step1	Llama8bV1_FineTuned_FPExamples
Llama8bV1_Stepwise_Vanilla_TPExamples_Step1	f1_score	0.332525	Step1	Llama8bV1_Vanilla_TPExamples
Llama8bV1_Stepwise_FineTuned_TPExamples_Step1	f1_score	0.475499	Step1	Llama8bV1_FineTuned_TPExamples
Llama8bV1_Stepwise_Vanilla_AllExamples_Step1	f1_score	0.363636	Step1	Llama8bV1_Vanilla_AllExamples
Llama8bV1_Stepwise_FineTuned_AllExamples_Step1	f1_score	0.477376	Step1	Llama8bV1_FineTuned_AllExamples
Llama70bV3_Stepwise_Vanilla_SimplePrompt_Step1	f1_score	0.41389	Step1	Llama70bV3_Vanilla_SimplePrompt
Llama70bV3_Stepwise_FineTuned_SimplePrompt_Step1	f1_score	0.461862	Step1	Llama70bV3_FineTuned_SimplePrompt
Llama70bV3_Stepwise_Vanilla_FPExamples_Step1	f1_score	0.41569	Step1	Llama70bV3_Vanilla_FPExamples
Llama70bV3_Stepwise_FineTuned_FPExamples_Step1	f1_score	0.469721	Step1	Llama70bV3_FineTuned_FPExamples
Llama70bV3_Stepwise_Vanilla_TPExamples_Step1	f1_score	0.455292	Step1	Llama70bV3_Vanilla_TPExamples
Llama70bV3_Stepwise_FineTuned_TPExamples_Step1	f1_score	0.458356	Step1	Llama70bV3_FineTuned_TPExamples
Llama70bV3_Stepwise_Vanilla_AllExamples_Step1	f1_score	0.438508	Step1	Llama70bV3_Vanilla_AllExamples
Llama70bV3_Stepwise_FineTuned_AllExamples_Step1	f1_score	0.47412	Step1	Llama70bV3_FineTuned_AllExamples
Llama8bV1_Stepwise_Vanilla_SimplePrompt_Step2	f1_score	0.0890302	Step2	Llama8bV1_Vanilla_SimplePrompt
Llama8bV1_Stepwise_FineTuned_SimplePrompt_Step2	f1_score	0.436007	Step2	Llama8bV1_FineTuned_SimplePrompt
Llama8bV1_Stepwise_Vanilla_FPExamples_Step2	f1_score	0.184659	Step2	Llama8bV1_Vanilla_FPExamples
Llama8bV1_Stepwise_FineTuned_FPExamples_Step2	f1_score	0.448317	Step2	Llama8bV1_FineTuned_FPExamples
Llama8bV1_Stepwise_Vanilla_TPExamples_Step2	f1_score	0.226913	Step2	Llama8bV1_Vanilla_TPExamples
Llama8bV1_Stepwise_FineTuned_TPExamples_Step2	f1_score	0.415918	Step2	Llama8bV1_FineTuned_TPExamples
Llama8bV1_Stepwise_Vanilla_AllExamples_Step2	f1_score	0.209497	Step2	Llama8bV1_Vanilla_AllExamples
Llama8bV1_Stepwise_FineTuned_AllExamples_Step2	f1_score	0.432791	Step2	Llama8bV1_FineTuned_AllExamples
Llama70bV3_Stepwise_Vanilla_SimplePrompt_Step2	f1_score	0.343843	Step2	Llama70bV3_Vanilla_SimplePrompt
Llama70bV3_Stepwise_FineTuned_SimplePrompt_Step2	f1_score	0.411248	Step2	Llama70bV3_FineTuned_SimplePrompt
Llama70bV3_Stepwise_Vanilla_FPExamples_Step2	f1_score	0.345511	Step2	Llama70bV3_Vanilla_FPExamples
Llama70bV3_Stepwise_FineTuned_FPExamples_Step2	f1_score	0.433819	Step2	Llama70bV3_FineTuned_FPExamples
Llama70bV3_Stepwise_Vanilla_TPExamples_Step2	f1_score	0.353818	Step2	Llama70bV3_Vanilla_TPExamples
Llama70bV3_Stepwise_FineTuned_TPExamples_Step2	f1_score	0.418193	Step2	Llama70bV3_FineTuned_TPExamples
Llama70bV3_Stepwise_Vanilla_AllExamples_Step2	f1_score	0.349624	Step2	Llama70bV3_Vanilla_AllExamples
Llama70bV3_Stepwise_FineTuned_AllExamples_Step2	f1_score	0.446197	Step2	Llama70bV3_FineTuned_AllExamples
Llama8bV1_Stepwise_Vanilla_SimplePrompt_Step3	f1_score	0.0159574	Step3	Llama8bV1_Vanilla_SimplePrompt
Llama8bV1_Stepwise_FineTuned_SimplePrompt_Step3	f1_score	0.42066	Step3	Llama8bV1_FineTuned_SimplePrompt
Llama8bV1_Stepwise_Vanilla_FPExamples_Step3	f1_score	0.0279232	Step3	Llama8bV1_Vanilla_FPExamples
Llama8bV1_Stepwise_FineTuned_FPExamples_Step3	f1_score	0.421836	Step3	Llama8bV1_FineTuned_FPExamples
Llama8bV1_Stepwise_Vanilla_TPExamples_Step3	f1_score	0.0139983	Step3	Llama8bV1_Vanilla_TPExamples
Llama8bV1_Stepwise_FineTuned_TPExamples_Step3	f1_score	0.403896	Step3	Llama8bV1_FineTuned_TPExamples
Llama8bV1_Stepwise_Vanilla_AllExamples_Step3	f1_score	0.00532387	Step3	Llama8bV1_Vanilla_AllExamples
Llama8bV1_Stepwise_FineTuned_AllExamples_Step3	f1_score	0.42402	Step3	Llama8bV1_FineTuned_AllExamples
Llama70bV3_Stepwise_Vanilla_SimplePrompt_Step3	f1_score	0.37234	Step3	Llama70bV3_Vanilla_SimplePrompt
Llama70bV3_Stepwise_FineTuned_SimplePrompt_Step3	f1_score	0.40688	Step3	Llama70bV3_FineTuned_SimplePrompt
Llama70bV3_Stepwise_Vanilla_FPExamples_Step3	f1_score	0.392086	Step3	Llama70bV3_Vanilla_FPExamples
Llama70bV3_Stepwise_FineTuned_FPExamples_Step3	f1_score	0.429412	Step3	Llama70bV3_FineTuned_FPExamples
Llama70bV3_Stepwise_Vanilla_TPExamples_Step3	f1_score	0.371324	Step3	Llama70bV3_Vanilla_TPExamples
Llama70bV3_Stepwise_FineTuned_TPExamples_Step3	f1_score	0.410746	Step3	Llama70bV3_FineTuned_TPExamples
Llama70bV3_Stepwise_Vanilla_AllExamples_Step3	f1_score	0.370787	Step3	Llama70bV3_Vanilla_AllExamples
Llama70bV3_Stepwise_FineTuned_AllExamples_Step3	f1_score	0.443682	Step3	Llama70bV3_FineTuned_AllExamples

### Sheet: With Synonyms
Type	Metric	Score	Step	Model
Llama8bV1_Stepwise_Vanilla_SimplePrompt_Step1	precision	0.731788	Step1	Llama8bV1_Vanilla_SimplePrompt
Llama8bV1_Stepwise_FineTuned_SimplePrompt_Step1	precision	0.842391	Step1	Llama8bV1_FineTuned_SimplePrompt
Llama8bV1_Stepwise_Vanilla_FPExamples_Step1	precision	0.697143	Step1	Llama8bV1_Vanilla_FPExamples
Llama8bV1_Stepwise_FineTuned_FPExamples_Step1	precision	0.814863	Step1	Llama8bV1_FineTuned_FPExamples
Llama8bV1_Stepwise_Vanilla_TPExamples_Step1	precision	0.658	Step1	Llama8bV1_Vanilla_TPExamples
Llama8bV1_Stepwise_FineTuned_TPExamples_Step1	precision	0.867089	Step1	Llama8bV1_FineTuned_TPExamples
Llama8bV1_Stepwise_Vanilla_AllExamples_Step1	precision	0.699232	Step1	Llama8bV1_Vanilla_AllExamples
Llama8bV1_Stepwise_FineTuned_AllExamples_Step1	precision	0.816107	Step1	Llama8bV1_FineTuned_AllExamples
Llama70bV3_Stepwise_Vanilla_SimplePrompt_Step1	precision	0.714286	Step1	Llama70bV3_Vanilla_SimplePrompt
Llama70bV3_Stepwise_FineTuned_SimplePrompt_Step1	precision	0.768779	Step1	Llama70bV3_FineTuned_SimplePrompt
Llama70bV3_Stepwise_Vanilla_FPExamples_Step1	precision	0.751592	Step1	Llama70bV3_Vanilla_FPExamples
Llama70bV3_Stepwise_FineTuned_FPExamples_Step1	precision	0.773964	Step1	Llama70bV3_FineTuned_FPExamples
Llama70bV3_Stepwise_Vanilla_TPExamples_Step1	precision	0.740019	Step1	Llama70bV3_Vanilla_TPExamples
Llama70bV3_Stepwise_FineTuned_TPExamples_Step1	precision	0.796438	Step1	Llama70bV3_FineTuned_TPExamples
Llama70bV3_Stepwise_Vanilla_AllExamples_Step1	precision	0.749206	Step1	Llama70bV3_Vanilla_AllExamples
Llama70bV3_Stepwise_FineTuned_AllExamples_Step1	precision	0.789116	Step1	Llama70bV3_FineTuned_AllExamples
Llama8bV1_Stepwise_Vanilla_SimplePrompt_Step2	precision	0.767196	Step2	Llama8bV1_Vanilla_SimplePrompt
Llama8bV1_Stepwise_FineTuned_SimplePrompt_Step2	precision	0.861789	Step2	Llama8bV1_FineTuned_SimplePrompt
Llama8bV1_Stepwise_Vanilla_FPExamples_Step2	precision	0.759777	Step2	Llama8bV1_Vanilla_FPExamples
Llama8bV1_Stepwise_FineTuned_FPExamples_Step2	precision	0.854938	Step2	Llama8bV1_FineTuned_FPExamples
Llama8bV1_Stepwise_Vanilla_TPExamples_Step2	precision	0.751029	Step2	Llama8bV1_Vanilla_TPExamples
Llama8bV1_Stepwise_FineTuned_TPExamples_Step2	precision	0.87384	Step2	Llama8bV1_FineTuned_TPExamples
Llama8bV1_Stepwise_Vanilla_AllExamples_Step2	precision	0.7675	Step2	Llama8bV1_Vanilla_AllExamples
Llama8bV1_Stepwise_FineTuned_AllExamples_Step2	precision	0.826562	Step2	Llama8bV1_FineTuned_AllExamples
Llama70bV3_Stepwise_Vanilla_SimplePrompt_Step2	precision	0.791667	Step2	Llama70bV3_Vanilla_SimplePrompt
Llama70bV3_Stepwise_FineTuned_SimplePrompt_Step2	precision	0.811953	Step2	Llama70bV3_FineTuned_SimplePrompt
Llama70bV3_Stepwise_Vanilla_FPExamples_Step2	precision	0.825806	Step2	Llama70bV3_Vanilla_FPExamples
Llama70bV3_Stepwise_FineTuned_FPExamples_Step2	precision	0.828947	Step2	Llama70bV3_FineTuned_FPExamples
Llama70bV3_Stepwise_Vanilla_TPExamples_Step2	precision	0.813644	Step2	Llama70bV3_Vanilla_TPExamples
Llama70bV3_Stepwise_FineTuned_TPExamples_Step2	precision	0.826607	Step2	Llama70bV3_FineTuned_TPExamples
Llama70bV3_Stepwise_Vanilla_AllExamples_Step2	precision	0.805893	Step2	Llama70bV3_Vanilla_AllExamples
Llama70bV3_Stepwise_FineTuned_AllExamples_Step2	precision	0.819519	Step2	Llama70bV3_FineTuned_AllExamples
Llama8bV1_Stepwise_Vanilla_SimplePrompt_Step3	precision	0.956522	Step3	Llama8bV1_Vanilla_SimplePrompt
Llama8bV1_Stepwise_FineTuned_SimplePrompt_Step3	precision	0.860034	Step3	Llama8bV1_FineTuned_SimplePrompt
Llama8bV1_Stepwise_Vanilla_FPExamples_Step3	precision	0.851064	Step3	Llama8bV1_Vanilla_FPExamples
Llama8bV1_Stepwise_FineTuned_FPExamples_Step3	precision	0.856661	Step3	Llama8bV1_FineTuned_FPExamples
Llama8bV1_Stepwise_Vanilla_TPExamples_Step3	precision	0.648649	Step3	Llama8bV1_Vanilla_TPExamples
Llama8bV1_Stepwise_FineTuned_TPExamples_Step3	precision	0.872093	Step3	Llama8bV1_FineTuned_TPExamples
Llama8bV1_Stepwise_Vanilla_AllExamples_Step3	precision	0.705882	Step3	Llama8bV1_Vanilla_AllExamples
Llama8bV1_Stepwise_FineTuned_AllExamples_Step3	precision	0.834426	Step3	Llama8bV1_FineTuned_AllExamples
Llama70bV3_Stepwise_Vanilla_SimplePrompt_Step3	precision	0.811511	Step3	Llama70bV3_Vanilla_SimplePrompt
Llama70bV3_Stepwise_FineTuned_SimplePrompt_Step3	precision	0.818591	Step3	Llama70bV3_FineTuned_SimplePrompt
Llama70bV3_Stepwise_Vanilla_FPExamples_Step3	precision	0.846041	Step3	Llama70bV3_Vanilla_FPExamples
Llama70bV3_Stepwise_FineTuned_FPExamples_Step3	precision	0.832095	Step3	Llama70bV3_FineTuned_FPExamples
Llama70bV3_Stepwise_Vanilla_TPExamples_Step3	precision	0.830941	Step3	Llama70bV3_Vanilla_TPExamples
Llama70bV3_Stepwise_FineTuned_TPExamples_Step3	precision	0.828968	Step3	Llama70bV3_FineTuned_TPExamples
Llama70bV3_Stepwise_Vanilla_AllExamples_Step3	precision	0.834739	Step3	Llama70bV3_Vanilla_AllExamples
Llama70bV3_Stepwise_FineTuned_AllExamples_Step3	precision	0.829404	Step3	Llama70bV3_FineTuned_AllExamples
Llama8bV1_Stepwise_Vanilla_SimplePrompt_Step1	recall	0.396768	Step1	Llama8bV1_Vanilla_SimplePrompt
Llama8bV1_Stepwise_FineTuned_SimplePrompt_Step1	recall	0.556553	Step1	Llama8bV1_FineTuned_SimplePrompt
Llama8bV1_Stepwise_Vanilla_FPExamples_Step1	recall	0.547576	Step1	Llama8bV1_Vanilla_FPExamples
Llama8bV1_Stepwise_FineTuned_FPExamples_Step1	recall	0.561041	Step1	Llama8bV1_FineTuned_FPExamples
Llama8bV1_Stepwise_Vanilla_TPExamples_Step1	recall	0.590664	Step1	Llama8bV1_Vanilla_TPExamples
Llama8bV1_Stepwise_FineTuned_TPExamples_Step1	recall	0.491921	Step1	Llama8bV1_FineTuned_TPExamples
Llama8bV1_Stepwise_Vanilla_AllExamples_Step1	recall	0.571813	Step1	Llama8bV1_Vanilla_AllExamples
Llama8bV1_Stepwise_FineTuned_AllExamples_Step1	recall	0.545781	Step1	Llama8bV1_FineTuned_AllExamples
Llama70bV3_Stepwise_Vanilla_SimplePrompt_Step1	recall	0.695691	Step1	Llama70bV3_Vanilla_SimplePrompt
Llama70bV3_Stepwise_FineTuned_SimplePrompt_Step1	recall	0.587971	Step1	Llama70bV3_FineTuned_SimplePrompt
Llama70bV3_Stepwise_Vanilla_FPExamples_Step1	recall	0.635548	Step1	Llama70bV3_Vanilla_FPExamples
Llama70bV3_Stepwise_FineTuned_FPExamples_Step1	recall	0.587074	Step1	Llama70bV3_FineTuned_FPExamples
Llama70bV3_Stepwise_Vanilla_TPExamples_Step1	recall	0.682226	Step1	Llama70bV3_Vanilla_TPExamples
Llama70bV3_Stepwise_FineTuned_TPExamples_Step1	recall	0.561939	Step1	Llama70bV3_FineTuned_TPExamples
Llama70bV3_Stepwise_Vanilla_AllExamples_Step1	recall	0.635548	Step1	Llama70bV3_Vanilla_AllExamples
Llama70bV3_Stepwise_FineTuned_AllExamples_Step1	recall	0.624776	Step1	Llama70bV3_FineTuned_AllExamples
Llama8bV1_Stepwise_Vanilla_SimplePrompt_Step2	recall	0.130162	Step2	Llama8bV1_Vanilla_SimplePrompt
Llama8bV1_Stepwise_FineTuned_SimplePrompt_Step2	recall	0.475763	Step2	Llama8bV1_FineTuned_SimplePrompt
Llama8bV1_Stepwise_Vanilla_FPExamples_Step2	recall	0.244165	Step2	Llama8bV1_Vanilla_FPExamples
Llama8bV1_Stepwise_FineTuned_FPExamples_Step2	recall	0.497307	Step2	Llama8bV1_FineTuned_FPExamples
Llama8bV1_Stepwise_Vanilla_TPExamples_Step2	recall	0.327648	Step2	Llama8bV1_Vanilla_TPExamples
Llama8bV1_Stepwise_FineTuned_TPExamples_Step2	recall	0.422801	Step2	Llama8bV1_FineTuned_TPExamples
Llama8bV1_Stepwise_Vanilla_AllExamples_Step2	recall	0.275583	Step2	Llama8bV1_Vanilla_AllExamples
Llama8bV1_Stepwise_FineTuned_AllExamples_Step2	recall	0.474865	Step2	Llama8bV1_FineTuned_AllExamples
Llama70bV3_Stepwise_Vanilla_SimplePrompt_Step2	recall	0.477558	Step2	Llama70bV3_Vanilla_SimplePrompt
Llama70bV3_Stepwise_FineTuned_SimplePrompt_Step2	recall	0.5	Step2	Llama70bV3_FineTuned_SimplePrompt
Llama70bV3_Stepwise_Vanilla_FPExamples_Step2	recall	0.459605	Step2	Llama70bV3_Vanilla_FPExamples
Llama70bV3_Stepwise_FineTuned_FPExamples_Step2	recall	0.508977	Step2	Llama70bV3_FineTuned_FPExamples
Llama70bV3_Stepwise_Vanilla_TPExamples_Step2	recall	0.438959	Step2	Llama70bV3_Vanilla_TPExamples
Llama70bV3_Stepwise_FineTuned_TPExamples_Step2	recall	0.496409	Step2	Llama70bV3_FineTuned_TPExamples
Llama70bV3_Stepwise_Vanilla_AllExamples_Step2	recall	0.417415	Step2	Llama70bV3_Vanilla_AllExamples
Llama70bV3_Stepwise_FineTuned_AllExamples_Step2	recall	0.550269	Step2	Llama70bV3_FineTuned_AllExamples
Llama8bV1_Stepwise_Vanilla_SimplePrompt_Step3	recall	0.0197487	Step3	Llama8bV1_Vanilla_SimplePrompt
Llama8bV1_Stepwise_FineTuned_SimplePrompt_Step3	recall	0.45781	Step3	Llama8bV1_FineTuned_SimplePrompt
Llama8bV1_Stepwise_Vanilla_FPExamples_Step3	recall	0.0359066	Step3	Llama8bV1_Vanilla_FPExamples
Llama8bV1_Stepwise_FineTuned_FPExamples_Step3	recall	0.456014	Step3	Llama8bV1_FineTuned_FPExamples
Llama8bV1_Stepwise_Vanilla_TPExamples_Step3	recall	0.021544	Step3	Llama8bV1_Vanilla_TPExamples
Llama8bV1_Stepwise_FineTuned_TPExamples_Step3	recall	0.40395	Step3	Llama8bV1_FineTuned_TPExamples
Llama8bV1_Stepwise_Vanilla_AllExamples_Step3	recall	0.010772	Step3	Llama8bV1_Vanilla_AllExamples
Llama8bV1_Stepwise_FineTuned_AllExamples_Step3	recall	0.456912	Step3	Llama8bV1_FineTuned_AllExamples
Llama70bV3_Stepwise_Vanilla_SimplePrompt_Step3	recall	0.506284	Step3	Llama70bV3_Vanilla_SimplePrompt
Llama70bV3_Stepwise_FineTuned_SimplePrompt_Step3	recall	0.490126	Step3	Llama70bV3_FineTuned_SimplePrompt
Llama70bV3_Stepwise_Vanilla_FPExamples_Step3	recall	0.517953	Step3	Llama70bV3_Vanilla_FPExamples
Llama70bV3_Stepwise_FineTuned_FPExamples_Step3	recall	0.502693	Step3	Llama70bV3_FineTuned_FPExamples
Llama70bV3_Stepwise_Vanilla_TPExamples_Step3	recall	0.467684	Step3	Llama70bV3_Vanilla_TPExamples
Llama70bV3_Stepwise_FineTuned_TPExamples_Step3	recall	0.482944	Step3	Llama70bV3_FineTuned_TPExamples
Llama70bV3_Stepwise_Vanilla_AllExamples_Step3	recall	0.444345	Step3	Llama70bV3_Vanilla_AllExamples
Llama70bV3_Stepwise_FineTuned_AllExamples_Step3	recall	0.536804	Step3	Llama70bV3_FineTuned_AllExamples
Llama8bV1_Stepwise_Vanilla_SimplePrompt_Step1	f1_score	0.514552	Step1	Llama8bV1_Vanilla_SimplePrompt
Llama8bV1_Stepwise_FineTuned_SimplePrompt_Step1	f1_score	0.67027	Step1	Llama8bV1_FineTuned_SimplePrompt
Llama8bV1_Stepwise_Vanilla_FPExamples_Step1	f1_score	0.613374	Step1	Llama8bV1_Vanilla_FPExamples
Llama8bV1_Stepwise_FineTuned_FPExamples_Step1	f1_score	0.66454	Step1	Llama8bV1_FineTuned_FPExamples
Llama8bV1_Stepwise_Vanilla_TPExamples_Step1	f1_score	0.622517	Step1	Llama8bV1_Vanilla_TPExamples
Llama8bV1_Stepwise_FineTuned_TPExamples_Step1	f1_score	0.627721	Step1	Llama8bV1_FineTuned_TPExamples
Llama8bV1_Stepwise_Vanilla_AllExamples_Step1	f1_score	0.629136	Step1	Llama8bV1_Vanilla_AllExamples
Llama8bV1_Stepwise_FineTuned_AllExamples_Step1	f1_score	0.654115	Step1	Llama8bV1_FineTuned_AllExamples
Llama70bV3_Stepwise_Vanilla_SimplePrompt_Step1	f1_score	0.704866	Step1	Llama70bV3_Vanilla_SimplePrompt
Llama70bV3_Stepwise_FineTuned_SimplePrompt_Step1	f1_score	0.666328	Step1	Llama70bV3_FineTuned_SimplePrompt
Llama70bV3_Stepwise_Vanilla_FPExamples_Step1	f1_score	0.688716	Step1	Llama70bV3_Vanilla_FPExamples
Llama70bV3_Stepwise_FineTuned_FPExamples_Step1	f1_score	0.667688	Step1	Llama70bV3_FineTuned_FPExamples
Llama70bV3_Stepwise_Vanilla_TPExamples_Step1	f1_score	0.709949	Step1	Llama70bV3_Vanilla_TPExamples
Llama70bV3_Stepwise_FineTuned_TPExamples_Step1	f1_score	0.658947	Step1	Llama70bV3_FineTuned_TPExamples
Llama70bV3_Stepwise_Vanilla_AllExamples_Step1	f1_score	0.687712	Step1	Llama70bV3_Vanilla_AllExamples
Llama70bV3_Stepwise_FineTuned_AllExamples_Step1	f1_score	0.697395	Step1	Llama70bV3_FineTuned_AllExamples
Llama8bV1_Stepwise_Vanilla_SimplePrompt_Step2	f1_score	0.222563	Step2	Llama8bV1_Vanilla_SimplePrompt
Llama8bV1_Stepwise_FineTuned_SimplePrompt_Step2	f1_score	0.613071	Step2	Llama8bV1_FineTuned_SimplePrompt
Llama8bV1_Stepwise_Vanilla_FPExamples_Step2	f1_score	0.369565	Step2	Llama8bV1_Vanilla_FPExamples
Llama8bV1_Stepwise_FineTuned_FPExamples_Step2	f1_score	0.628831	Step2	Llama8bV1_FineTuned_FPExamples
Llama8bV1_Stepwise_Vanilla_TPExamples_Step2	f1_score	0.45625	Step2	Llama8bV1_Vanilla_TPExamples
Llama8bV1_Stepwise_FineTuned_TPExamples_Step2	f1_score	0.569873	Step2	Llama8bV1_FineTuned_TPExamples
Llama8bV1_Stepwise_Vanilla_AllExamples_Step2	f1_score	0.405548	Step2	Llama8bV1_Vanilla_AllExamples
Llama8bV1_Stepwise_FineTuned_AllExamples_Step2	f1_score	0.603193	Step2	Llama8bV1_FineTuned_AllExamples
Llama70bV3_Stepwise_Vanilla_SimplePrompt_Step2	f1_score	0.595745	Step2	Llama70bV3_Vanilla_SimplePrompt
Llama70bV3_Stepwise_FineTuned_SimplePrompt_Step2	f1_score	0.618889	Step2	Llama70bV3_FineTuned_SimplePrompt
Llama70bV3_Stepwise_Vanilla_FPExamples_Step2	f1_score	0.590542	Step2	Llama70bV3_Vanilla_FPExamples
Llama70bV3_Stepwise_FineTuned_FPExamples_Step2	f1_score	0.630701	Step2	Llama70bV3_FineTuned_FPExamples
Llama70bV3_Stepwise_Vanilla_TPExamples_Step2	f1_score	0.570262	Step2	Llama70bV3_Vanilla_TPExamples
Llama70bV3_Stepwise_FineTuned_TPExamples_Step2	f1_score	0.620303	Step2	Llama70bV3_FineTuned_TPExamples
Llama70bV3_Stepwise_Vanilla_AllExamples_Step2	f1_score	0.54997	Step2	Llama70bV3_Vanilla_AllExamples
Llama70bV3_Stepwise_FineTuned_AllExamples_Step2	f1_score	0.658432	Step2	Llama70bV3_FineTuned_AllExamples
Llama8bV1_Stepwise_Vanilla_SimplePrompt_Step3	f1_score	0.0386983	Step3	Llama8bV1_Vanilla_SimplePrompt
Llama8bV1_Stepwise_FineTuned_SimplePrompt_Step3	f1_score	0.59754	Step3	Llama8bV1_FineTuned_SimplePrompt
Llama8bV1_Stepwise_Vanilla_FPExamples_Step3	f1_score	0.0689061	Step3	Llama8bV1_Vanilla_FPExamples
Llama8bV1_Stepwise_FineTuned_FPExamples_Step3	f1_score	0.595196	Step3	Llama8bV1_FineTuned_FPExamples
Llama8bV1_Stepwise_Vanilla_TPExamples_Step3	f1_score	0.0417029	Step3	Llama8bV1_Vanilla_TPExamples
Llama8bV1_Stepwise_FineTuned_TPExamples_Step3	f1_score	0.552147	Step3	Llama8bV1_FineTuned_TPExamples
Llama8bV1_Stepwise_Vanilla_AllExamples_Step3	f1_score	0.0212202	Step3	Llama8bV1_Vanilla_AllExamples
Llama8bV1_Stepwise_FineTuned_AllExamples_Step3	f1_score	0.590487	Step3	Llama8bV1_FineTuned_AllExamples
Llama70bV3_Stepwise_Vanilla_SimplePrompt_Step3	f1_score	0.623549	Step3	Llama70bV3_Vanilla_SimplePrompt
Llama70bV3_Stepwise_FineTuned_SimplePrompt_Step3	f1_score	0.613139	Step3	Llama70bV3_FineTuned_SimplePrompt
Llama70bV3_Stepwise_Vanilla_FPExamples_Step3	f1_score	0.642539	Step3	Llama70bV3_Vanilla_FPExamples
Llama70bV3_Stepwise_FineTuned_FPExamples_Step3	f1_score	0.626749	Step3	Llama70bV3_FineTuned_FPExamples
Llama70bV3_Stepwise_Vanilla_TPExamples_Step3	f1_score	0.598507	Step3	Llama70bV3_Vanilla_TPExamples
Llama70bV3_Stepwise_FineTuned_TPExamples_Step3	f1_score	0.610323	Step3	Llama70bV3_FineTuned_TPExamples
Llama70bV3_Stepwise_Vanilla_AllExamples_Step3	f1_score	0.579965	Step3	Llama70bV3_Vanilla_AllExamples
Llama70bV3_Stepwise_FineTuned_AllExamples_Step3	f1_score	0.651771	Step3	Llama70bV3_FineTuned_AllExamples
