## Supplementaty Table 2 for "Reading papers: Extraction of molecular interaction networks with large language models"

### Sheet: Without Synonyms
Type	Metric	Score	Step	Model
Llama8bV1_Stepwise_Vanilla_NoExamples_Step1	precision	0.284091	Step1	Llama8bV1_Vanilla_NoExamples
Llama8bV1_Stepwise_Vanilla_TPExamples_Step1	precision	0.333333	Step1	Llama8bV1_Vanilla_TPExamples
Llama8bV1_Stepwise_Vanilla_FPExamples_Step1	precision	0.318182	Step1	Llama8bV1_Vanilla_FPExamples
Llama8bV1_Stepwise_Vanilla_AllExamples_Step1	precision	0.333333	Step1	Llama8bV1_Vanilla_AllExamples
Llama8bV1_Stepwise_FineTuned_NoExamples_Step1	precision	0.535211	Step1	Llama8bV1_FineTuned_NoExamples
Llama8bV1_Stepwise_FineTuned_TPExamples_Step1	precision	0.516556	Step1	Llama8bV1_FineTuned_TPExamples
Llama8bV1_Stepwise_FineTuned_FPExamples_Step1	precision	0.6	Step1	Llama8bV1_FineTuned_FPExamples
Llama8bV1_Stepwise_FineTuned_AllExamples_Step1	precision	0.633588	Step1	Llama8bV1_FineTuned_AllExamples
Llama70bV3_Stepwise_Vanilla_NoExamples_Step1	precision	0.218605	Step1	Llama70bV3_Vanilla_NoExamples
Llama70bV3_Stepwise_Vanilla_TPExamples_Step1	precision	0.435897	Step1	Llama70bV3_Vanilla_TPExamples
Llama70bV3_Stepwise_Vanilla_FPExamples_Step1	precision	0.424528	Step1	Llama70bV3_Vanilla_FPExamples
Llama70bV3_Stepwise_Vanilla_AllExamples_Step1	precision	0.491667	Step1	Llama70bV3_Vanilla_AllExamples
Llama70bV3_Stepwise_FineTuned_NoExamples_Step1	precision	0.598131	Step1	Llama70bV3_FineTuned_NoExamples
Llama70bV3_Stepwise_FineTuned_TPExamples_Step1	precision	0.615385	Step1	Llama70bV3_FineTuned_TPExamples
Llama70bV3_Stepwise_FineTuned_FPExamples_Step1	precision	0.632075	Step1	Llama70bV3_FineTuned_FPExamples
Llama70bV3_Stepwise_FineTuned_AllExamples_Step1	precision	0.607477	Step1	Llama70bV3_FineTuned_AllExamples
Llama8bV1_Stepwise_Vanilla_NoExamples_Step2	precision	0.478261	Step2	Llama8bV1_Vanilla_NoExamples
Llama8bV1_Stepwise_Vanilla_TPExamples_Step2	precision	0.333333	Step2	Llama8bV1_Vanilla_TPExamples
Llama8bV1_Stepwise_Vanilla_FPExamples_Step2	precision	0.481481	Step2	Llama8bV1_Vanilla_FPExamples
Llama8bV1_Stepwise_Vanilla_AllExamples_Step2	precision	0.447368	Step2	Llama8bV1_Vanilla_AllExamples
Llama8bV1_Stepwise_FineTuned_NoExamples_Step2	precision	0.523438	Step2	Llama8bV1_FineTuned_NoExamples
Llama8bV1_Stepwise_FineTuned_TPExamples_Step2	precision	0.530303	Step2	Llama8bV1_FineTuned_TPExamples
Llama8bV1_Stepwise_FineTuned_FPExamples_Step2	precision	0.584	Step2	Llama8bV1_FineTuned_FPExamples
Llama8bV1_Stepwise_FineTuned_AllExamples_Step2	precision	0.636364	Step2	Llama8bV1_FineTuned_AllExamples
Llama70bV3_Stepwise_Vanilla_NoExamples_Step2	precision	0.305344	Step2	Llama70bV3_Vanilla_NoExamples
Llama70bV3_Stepwise_Vanilla_TPExamples_Step2	precision	0.536082	Step2	Llama70bV3_Vanilla_TPExamples
Llama70bV3_Stepwise_Vanilla_FPExamples_Step2	precision	0.486842	Step2	Llama70bV3_Vanilla_FPExamples
Llama70bV3_Stepwise_Vanilla_AllExamples_Step2	precision	0.5875	Step2	Llama70bV3_Vanilla_AllExamples
Llama70bV3_Stepwise_FineTuned_NoExamples_Step2	precision	0.648352	Step2	Llama70bV3_FineTuned_NoExamples
Llama70bV3_Stepwise_FineTuned_TPExamples_Step2	precision	0.634146	Step2	Llama70bV3_FineTuned_TPExamples
Llama70bV3_Stepwise_FineTuned_FPExamples_Step2	precision	0.662791	Step2	Llama70bV3_FineTuned_FPExamples
Llama70bV3_Stepwise_FineTuned_AllExamples_Step2	precision	0.678571	Step2	Llama70bV3_FineTuned_AllExamples
Llama8bV1_Stepwise_Vanilla_NoExamples_Step3	precision	0.4	Step3	Llama8bV1_Vanilla_NoExamples
Llama8bV1_Stepwise_Vanilla_TPExamples_Step3	precision	0.333333	Step3	Llama8bV1_Vanilla_TPExamples
Llama8bV1_Stepwise_Vanilla_FPExamples_Step3	precision	0	Step3	Llama8bV1_Vanilla_FPExamples
Llama8bV1_Stepwise_Vanilla_AllExamples_Step3	precision	1	Step3	Llama8bV1_Vanilla_AllExamples
Llama8bV1_Stepwise_FineTuned_NoExamples_Step3	precision	0.485149	Step3	Llama8bV1_FineTuned_NoExamples
Llama8bV1_Stepwise_FineTuned_TPExamples_Step3	precision	0.5	Step3	Llama8bV1_FineTuned_TPExamples
Llama8bV1_Stepwise_FineTuned_FPExamples_Step3	precision	0.57	Step3	Llama8bV1_FineTuned_FPExamples
Llama8bV1_Stepwise_FineTuned_AllExamples_Step3	precision	0.589744	Step3	Llama8bV1_FineTuned_AllExamples
Llama70bV3_Stepwise_Vanilla_NoExamples_Step3	precision	0.344444	Step3	Llama70bV3_Vanilla_NoExamples
Llama70bV3_Stepwise_Vanilla_TPExamples_Step3	precision	0.588889	Step3	Llama70bV3_Vanilla_TPExamples
Llama70bV3_Stepwise_Vanilla_FPExamples_Step3	precision	0.447917	Step3	Llama70bV3_Vanilla_FPExamples
Llama70bV3_Stepwise_Vanilla_AllExamples_Step3	precision	0.505618	Step3	Llama70bV3_Vanilla_AllExamples
Llama70bV3_Stepwise_FineTuned_NoExamples_Step3	precision	0.714286	Step3	Llama70bV3_FineTuned_NoExamples
Llama70bV3_Stepwise_FineTuned_TPExamples_Step3	precision	0.676471	Step3	Llama70bV3_FineTuned_TPExamples
Llama70bV3_Stepwise_FineTuned_FPExamples_Step3	precision	0.6625	Step3	Llama70bV3_FineTuned_FPExamples
Llama70bV3_Stepwise_FineTuned_AllExamples_Step3	precision	0.7	Step3	Llama70bV3_FineTuned_AllExamples
Llama8bV1_Stepwise_Vanilla_NoExamples_Step1	recall	0.13089	Step1	Llama8bV1_Vanilla_NoExamples
Llama8bV1_Stepwise_Vanilla_TPExamples_Step1	recall	0.246073	Step1	Llama8bV1_Vanilla_TPExamples
Llama8bV1_Stepwise_Vanilla_FPExamples_Step1	recall	0.219895	Step1	Llama8bV1_Vanilla_FPExamples
Llama8bV1_Stepwise_Vanilla_AllExamples_Step1	recall	0.235602	Step1	Llama8bV1_Vanilla_AllExamples
Llama8bV1_Stepwise_FineTuned_NoExamples_Step1	recall	0.397906	Step1	Llama8bV1_FineTuned_NoExamples
Llama8bV1_Stepwise_FineTuned_TPExamples_Step1	recall	0.408377	Step1	Llama8bV1_FineTuned_TPExamples
Llama8bV1_Stepwise_FineTuned_FPExamples_Step1	recall	0.455497	Step1	Llama8bV1_FineTuned_FPExamples
Llama8bV1_Stepwise_FineTuned_AllExamples_Step1	recall	0.434555	Step1	Llama8bV1_FineTuned_AllExamples
Llama70bV3_Stepwise_Vanilla_NoExamples_Step1	recall	0.246073	Step1	Llama70bV3_Vanilla_NoExamples
Llama70bV3_Stepwise_Vanilla_TPExamples_Step1	recall	0.356021	Step1	Llama70bV3_Vanilla_TPExamples
Llama70bV3_Stepwise_Vanilla_FPExamples_Step1	recall	0.235602	Step1	Llama70bV3_Vanilla_FPExamples
Llama70bV3_Stepwise_Vanilla_AllExamples_Step1	recall	0.308901	Step1	Llama70bV3_Vanilla_AllExamples
Llama70bV3_Stepwise_FineTuned_NoExamples_Step1	recall	0.335079	Step1	Llama70bV3_FineTuned_NoExamples
Llama70bV3_Stepwise_FineTuned_TPExamples_Step1	recall	0.335079	Step1	Llama70bV3_FineTuned_TPExamples
Llama70bV3_Stepwise_FineTuned_FPExamples_Step1	recall	0.350785	Step1	Llama70bV3_FineTuned_FPExamples
Llama70bV3_Stepwise_FineTuned_AllExamples_Step1	recall	0.340314	Step1	Llama70bV3_FineTuned_AllExamples
Llama8bV1_Stepwise_Vanilla_NoExamples_Step2	recall	0.0575916	Step2	Llama8bV1_Vanilla_NoExamples
Llama8bV1_Stepwise_Vanilla_TPExamples_Step2	recall	0.0628272	Step2	Llama8bV1_Vanilla_TPExamples
Llama8bV1_Stepwise_Vanilla_FPExamples_Step2	recall	0.0680628	Step2	Llama8bV1_Vanilla_FPExamples
Llama8bV1_Stepwise_Vanilla_AllExamples_Step2	recall	0.0890052	Step2	Llama8bV1_Vanilla_AllExamples
Llama8bV1_Stepwise_FineTuned_NoExamples_Step2	recall	0.350785	Step2	Llama8bV1_FineTuned_NoExamples
Llama8bV1_Stepwise_FineTuned_TPExamples_Step2	recall	0.366492	Step2	Llama8bV1_FineTuned_TPExamples
Llama8bV1_Stepwise_FineTuned_FPExamples_Step2	recall	0.382199	Step2	Llama8bV1_FineTuned_FPExamples
Llama8bV1_Stepwise_FineTuned_AllExamples_Step2	recall	0.329843	Step2	Llama8bV1_FineTuned_AllExamples
Llama70bV3_Stepwise_Vanilla_NoExamples_Step2	recall	0.209424	Step2	Llama70bV3_Vanilla_NoExamples
Llama70bV3_Stepwise_Vanilla_TPExamples_Step2	recall	0.272251	Step2	Llama70bV3_Vanilla_TPExamples
Llama70bV3_Stepwise_Vanilla_FPExamples_Step2	recall	0.193717	Step2	Llama70bV3_Vanilla_FPExamples
Llama70bV3_Stepwise_Vanilla_AllExamples_Step2	recall	0.246073	Step2	Llama70bV3_Vanilla_AllExamples
Llama70bV3_Stepwise_FineTuned_NoExamples_Step2	recall	0.308901	Step2	Llama70bV3_FineTuned_NoExamples
Llama70bV3_Stepwise_FineTuned_TPExamples_Step2	recall	0.272251	Step2	Llama70bV3_FineTuned_TPExamples
Llama70bV3_Stepwise_FineTuned_FPExamples_Step2	recall	0.298429	Step2	Llama70bV3_FineTuned_FPExamples
Llama70bV3_Stepwise_FineTuned_AllExamples_Step2	recall	0.298429	Step2	Llama70bV3_FineTuned_AllExamples
Llama8bV1_Stepwise_Vanilla_NoExamples_Step3	recall	0.0209424	Step3	Llama8bV1_Vanilla_NoExamples
Llama8bV1_Stepwise_Vanilla_TPExamples_Step3	recall	0.0157068	Step3	Llama8bV1_Vanilla_TPExamples
Llama8bV1_Stepwise_Vanilla_FPExamples_Step3	recall	0	Step3	Llama8bV1_Vanilla_FPExamples
Llama8bV1_Stepwise_Vanilla_AllExamples_Step3	recall	0.026178	Step3	Llama8bV1_Vanilla_AllExamples
Llama8bV1_Stepwise_FineTuned_NoExamples_Step3	recall	0.256545	Step3	Llama8bV1_FineTuned_NoExamples
Llama8bV1_Stepwise_FineTuned_TPExamples_Step3	recall	0.26178	Step3	Llama8bV1_FineTuned_TPExamples
Llama8bV1_Stepwise_FineTuned_FPExamples_Step3	recall	0.298429	Step3	Llama8bV1_FineTuned_FPExamples
Llama8bV1_Stepwise_FineTuned_AllExamples_Step3	recall	0.240838	Step3	Llama8bV1_FineTuned_AllExamples
Llama70bV3_Stepwise_Vanilla_NoExamples_Step3	recall	0.162304	Step3	Llama70bV3_Vanilla_NoExamples
Llama70bV3_Stepwise_Vanilla_TPExamples_Step3	recall	0.277487	Step3	Llama70bV3_Vanilla_TPExamples
Llama70bV3_Stepwise_Vanilla_FPExamples_Step3	recall	0.225131	Step3	Llama70bV3_Vanilla_FPExamples
Llama70bV3_Stepwise_Vanilla_AllExamples_Step3	recall	0.235602	Step3	Llama70bV3_Vanilla_AllExamples
Llama70bV3_Stepwise_FineTuned_NoExamples_Step3	recall	0.287958	Step3	Llama70bV3_FineTuned_NoExamples
Llama70bV3_Stepwise_FineTuned_TPExamples_Step3	recall	0.240838	Step3	Llama70bV3_FineTuned_TPExamples
Llama70bV3_Stepwise_FineTuned_FPExamples_Step3	recall	0.277487	Step3	Llama70bV3_FineTuned_FPExamples
Llama70bV3_Stepwise_FineTuned_AllExamples_Step3	recall	0.293194	Step3	Llama70bV3_FineTuned_AllExamples
Llama8bV1_Stepwise_Vanilla_NoExamples_Step1	f1_score	0.179211	Step1	Llama8bV1_Vanilla_NoExamples
Llama8bV1_Stepwise_Vanilla_TPExamples_Step1	f1_score	0.283133	Step1	Llama8bV1_Vanilla_TPExamples
Llama8bV1_Stepwise_Vanilla_FPExamples_Step1	f1_score	0.260062	Step1	Llama8bV1_Vanilla_FPExamples
Llama8bV1_Stepwise_Vanilla_AllExamples_Step1	f1_score	0.276074	Step1	Llama8bV1_Vanilla_AllExamples
Llama8bV1_Stepwise_FineTuned_NoExamples_Step1	f1_score	0.456456	Step1	Llama8bV1_FineTuned_NoExamples
Llama8bV1_Stepwise_FineTuned_TPExamples_Step1	f1_score	0.45614	Step1	Llama8bV1_FineTuned_TPExamples
Llama8bV1_Stepwise_FineTuned_FPExamples_Step1	f1_score	0.517857	Step1	Llama8bV1_FineTuned_FPExamples
Llama8bV1_Stepwise_FineTuned_AllExamples_Step1	f1_score	0.515528	Step1	Llama8bV1_FineTuned_AllExamples
Llama70bV3_Stepwise_Vanilla_NoExamples_Step1	f1_score	0.231527	Step1	Llama70bV3_Vanilla_NoExamples
Llama70bV3_Stepwise_Vanilla_TPExamples_Step1	f1_score	0.391931	Step1	Llama70bV3_Vanilla_TPExamples
Llama70bV3_Stepwise_Vanilla_FPExamples_Step1	f1_score	0.30303	Step1	Llama70bV3_Vanilla_FPExamples
Llama70bV3_Stepwise_Vanilla_AllExamples_Step1	f1_score	0.379421	Step1	Llama70bV3_Vanilla_AllExamples
Llama70bV3_Stepwise_FineTuned_NoExamples_Step1	f1_score	0.42953	Step1	Llama70bV3_FineTuned_NoExamples
Llama70bV3_Stepwise_FineTuned_TPExamples_Step1	f1_score	0.433898	Step1	Llama70bV3_FineTuned_TPExamples
Llama70bV3_Stepwise_FineTuned_FPExamples_Step1	f1_score	0.451178	Step1	Llama70bV3_FineTuned_FPExamples
Llama70bV3_Stepwise_FineTuned_AllExamples_Step1	f1_score	0.436242	Step1	Llama70bV3_FineTuned_AllExamples
Llama8bV1_Stepwise_Vanilla_NoExamples_Step2	f1_score	0.102804	Step2	Llama8bV1_Vanilla_NoExamples
Llama8bV1_Stepwise_Vanilla_TPExamples_Step2	f1_score	0.105727	Step2	Llama8bV1_Vanilla_TPExamples
Llama8bV1_Stepwise_Vanilla_FPExamples_Step2	f1_score	0.119266	Step2	Llama8bV1_Vanilla_FPExamples
Llama8bV1_Stepwise_Vanilla_AllExamples_Step2	f1_score	0.148472	Step2	Llama8bV1_Vanilla_AllExamples
Llama8bV1_Stepwise_FineTuned_NoExamples_Step2	f1_score	0.420063	Step2	Llama8bV1_FineTuned_NoExamples
Llama8bV1_Stepwise_FineTuned_TPExamples_Step2	f1_score	0.433437	Step2	Llama8bV1_FineTuned_TPExamples
Llama8bV1_Stepwise_FineTuned_FPExamples_Step2	f1_score	0.462025	Step2	Llama8bV1_FineTuned_FPExamples
Llama8bV1_Stepwise_FineTuned_AllExamples_Step2	f1_score	0.434483	Step2	Llama8bV1_FineTuned_AllExamples
Llama70bV3_Stepwise_Vanilla_NoExamples_Step2	f1_score	0.248447	Step2	Llama70bV3_Vanilla_NoExamples
Llama70bV3_Stepwise_Vanilla_TPExamples_Step2	f1_score	0.361111	Step2	Llama70bV3_Vanilla_TPExamples
Llama70bV3_Stepwise_Vanilla_FPExamples_Step2	f1_score	0.277154	Step2	Llama70bV3_Vanilla_FPExamples
Llama70bV3_Stepwise_Vanilla_AllExamples_Step2	f1_score	0.346863	Step2	Llama70bV3_Vanilla_AllExamples
Llama70bV3_Stepwise_FineTuned_NoExamples_Step2	f1_score	0.41844	Step2	Llama70bV3_FineTuned_NoExamples
Llama70bV3_Stepwise_FineTuned_TPExamples_Step2	f1_score	0.380952	Step2	Llama70bV3_FineTuned_TPExamples
Llama70bV3_Stepwise_FineTuned_FPExamples_Step2	f1_score	0.411552	Step2	Llama70bV3_FineTuned_FPExamples
Llama70bV3_Stepwise_FineTuned_AllExamples_Step2	f1_score	0.414545	Step2	Llama70bV3_FineTuned_AllExamples
Llama8bV1_Stepwise_Vanilla_NoExamples_Step3	f1_score	0.039801	Step3	Llama8bV1_Vanilla_NoExamples
Llama8bV1_Stepwise_Vanilla_TPExamples_Step3	f1_score	0.03	Step3	Llama8bV1_Vanilla_TPExamples
Llama8bV1_Stepwise_Vanilla_FPExamples_Step3	f1_score	#NUM!	Step3	Llama8bV1_Vanilla_FPExamples
Llama8bV1_Stepwise_Vanilla_AllExamples_Step3	f1_score	0.0510204	Step3	Llama8bV1_Vanilla_AllExamples
Llama8bV1_Stepwise_FineTuned_NoExamples_Step3	f1_score	0.335616	Step3	Llama8bV1_FineTuned_NoExamples
Llama8bV1_Stepwise_FineTuned_TPExamples_Step3	f1_score	0.343643	Step3	Llama8bV1_FineTuned_TPExamples
Llama8bV1_Stepwise_FineTuned_FPExamples_Step3	f1_score	0.391753	Step3	Llama8bV1_FineTuned_FPExamples
Llama8bV1_Stepwise_FineTuned_AllExamples_Step3	f1_score	0.342007	Step3	Llama8bV1_FineTuned_AllExamples
Llama70bV3_Stepwise_Vanilla_NoExamples_Step3	f1_score	0.220641	Step3	Llama70bV3_Vanilla_NoExamples
Llama70bV3_Stepwise_Vanilla_TPExamples_Step3	f1_score	0.377224	Step3	Llama70bV3_Vanilla_TPExamples
Llama70bV3_Stepwise_Vanilla_FPExamples_Step3	f1_score	0.299652	Step3	Llama70bV3_Vanilla_FPExamples
Llama70bV3_Stepwise_Vanilla_AllExamples_Step3	f1_score	0.321429	Step3	Llama70bV3_Vanilla_AllExamples
Llama70bV3_Stepwise_FineTuned_NoExamples_Step3	f1_score	0.410448	Step3	Llama70bV3_FineTuned_NoExamples
Llama70bV3_Stepwise_FineTuned_TPExamples_Step3	f1_score	0.355212	Step3	Llama70bV3_FineTuned_TPExamples
Llama70bV3_Stepwise_FineTuned_FPExamples_Step3	f1_score	0.391144	Step3	Llama70bV3_FineTuned_FPExamples
Llama70bV3_Stepwise_FineTuned_AllExamples_Step3	f1_score	0.413284	Step3	Llama70bV3_FineTuned_AllExamples

### Sheet: With Synonyms
Type	Metric	Score	Step	Model
Llama8bV1_Stepwise_Vanilla_NoExamples_Step1	precision	0.565657	Step1	Llama8bV1_Vanilla_NoExamples
Llama8bV1_Stepwise_Vanilla_TPExamples_Step1	precision	0.516556	Step1	Llama8bV1_Vanilla_TPExamples
Llama8bV1_Stepwise_Vanilla_FPExamples_Step1	precision	0.520833	Step1	Llama8bV1_Vanilla_FPExamples
Llama8bV1_Stepwise_Vanilla_AllExamples_Step1	precision	0.516779	Step1	Llama8bV1_Vanilla_AllExamples
Llama8bV1_Stepwise_FineTuned_NoExamples_Step1	precision	0.672956	Step1	Llama8bV1_FineTuned_NoExamples
Llama8bV1_Stepwise_FineTuned_TPExamples_Step1	precision	0.609756	Step1	Llama8bV1_FineTuned_TPExamples
Llama8bV1_Stepwise_FineTuned_FPExamples_Step1	precision	0.683544	Step1	Llama8bV1_FineTuned_FPExamples
Llama8bV1_Stepwise_FineTuned_AllExamples_Step1	precision	0.69863	Step1	Llama8bV1_FineTuned_AllExamples
Llama70bV3_Stepwise_Vanilla_NoExamples_Step1	precision	0.453744	Step1	Llama70bV3_Vanilla_NoExamples
Llama70bV3_Stepwise_Vanilla_TPExamples_Step1	precision	0.610169	Step1	Llama70bV3_Vanilla_TPExamples
Llama70bV3_Stepwise_Vanilla_FPExamples_Step1	precision	0.685484	Step1	Llama70bV3_Vanilla_FPExamples
Llama70bV3_Stepwise_Vanilla_AllExamples_Step1	precision	0.632353	Step1	Llama70bV3_Vanilla_AllExamples
Llama70bV3_Stepwise_FineTuned_NoExamples_Step1	precision	0.721739	Step1	Llama70bV3_FineTuned_NoExamples
Llama70bV3_Stepwise_FineTuned_TPExamples_Step1	precision	0.73913	Step1	Llama70bV3_FineTuned_TPExamples
Llama70bV3_Stepwise_FineTuned_FPExamples_Step1	precision	0.765217	Step1	Llama70bV3_FineTuned_FPExamples
Llama70bV3_Stepwise_FineTuned_AllExamples_Step1	precision	0.698276	Step1	Llama70bV3_FineTuned_AllExamples
Llama8bV1_Stepwise_Vanilla_NoExamples_Step2	precision	0.666667	Step2	Llama8bV1_Vanilla_NoExamples
Llama8bV1_Stepwise_Vanilla_TPExamples_Step2	precision	0.512821	Step2	Llama8bV1_Vanilla_TPExamples
Llama8bV1_Stepwise_Vanilla_FPExamples_Step2	precision	0.607143	Step2	Llama8bV1_Vanilla_FPExamples
Llama8bV1_Stepwise_Vanilla_AllExamples_Step2	precision	0.619048	Step2	Llama8bV1_Vanilla_AllExamples
Llama8bV1_Stepwise_FineTuned_NoExamples_Step2	precision	0.652174	Step2	Llama8bV1_FineTuned_NoExamples
Llama8bV1_Stepwise_FineTuned_TPExamples_Step2	precision	0.613793	Step2	Llama8bV1_FineTuned_TPExamples
Llama8bV1_Stepwise_FineTuned_FPExamples_Step2	precision	0.654135	Step2	Llama8bV1_FineTuned_FPExamples
Llama8bV1_Stepwise_FineTuned_AllExamples_Step2	precision	0.713043	Step2	Llama8bV1_FineTuned_AllExamples
Llama70bV3_Stepwise_Vanilla_NoExamples_Step2	precision	0.518248	Step2	Llama70bV3_Vanilla_NoExamples
Llama70bV3_Stepwise_Vanilla_TPExamples_Step2	precision	0.752137	Step2	Llama70bV3_Vanilla_TPExamples
Llama70bV3_Stepwise_Vanilla_FPExamples_Step2	precision	0.747253	Step2	Llama70bV3_Vanilla_FPExamples
Llama70bV3_Stepwise_Vanilla_AllExamples_Step2	precision	0.762887	Step2	Llama70bV3_Vanilla_AllExamples
Llama70bV3_Stepwise_FineTuned_NoExamples_Step2	precision	0.75	Step2	Llama70bV3_FineTuned_NoExamples
Llama70bV3_Stepwise_FineTuned_TPExamples_Step2	precision	0.752688	Step2	Llama70bV3_FineTuned_TPExamples
Llama70bV3_Stepwise_FineTuned_FPExamples_Step2	precision	0.802083	Step2	Llama70bV3_FineTuned_FPExamples
Llama70bV3_Stepwise_FineTuned_AllExamples_Step2	precision	0.755319	Step2	Llama70bV3_FineTuned_AllExamples
Llama8bV1_Stepwise_Vanilla_NoExamples_Step3	precision	0.666667	Step3	Llama8bV1_Vanilla_NoExamples
Llama8bV1_Stepwise_Vanilla_TPExamples_Step3	precision	0.6	Step3	Llama8bV1_Vanilla_TPExamples
Llama8bV1_Stepwise_Vanilla_FPExamples_Step3	precision	0	Step3	Llama8bV1_Vanilla_FPExamples
Llama8bV1_Stepwise_Vanilla_AllExamples_Step3	precision	1	Step3	Llama8bV1_Vanilla_AllExamples
Llama8bV1_Stepwise_FineTuned_NoExamples_Step3	precision	0.607143	Step3	Llama8bV1_FineTuned_NoExamples
Llama8bV1_Stepwise_FineTuned_TPExamples_Step3	precision	0.583333	Step3	Llama8bV1_FineTuned_TPExamples
Llama8bV1_Stepwise_FineTuned_FPExamples_Step3	precision	0.654206	Step3	Llama8bV1_FineTuned_FPExamples
Llama8bV1_Stepwise_FineTuned_AllExamples_Step3	precision	0.685393	Step3	Llama8bV1_FineTuned_AllExamples
Llama70bV3_Stepwise_Vanilla_NoExamples_Step3	precision	0.62766	Step3	Llama70bV3_Vanilla_NoExamples
Llama70bV3_Stepwise_Vanilla_TPExamples_Step3	precision	0.777778	Step3	Llama70bV3_Vanilla_TPExamples
Llama70bV3_Stepwise_Vanilla_FPExamples_Step3	precision	0.72973	Step3	Llama70bV3_Vanilla_FPExamples
Llama70bV3_Stepwise_Vanilla_AllExamples_Step3	precision	0.716981	Step3	Llama70bV3_Vanilla_AllExamples
Llama70bV3_Stepwise_FineTuned_NoExamples_Step3	precision	0.8	Step3	Llama70bV3_FineTuned_NoExamples
Llama70bV3_Stepwise_FineTuned_TPExamples_Step3	precision	0.782051	Step3	Llama70bV3_FineTuned_TPExamples
Llama70bV3_Stepwise_FineTuned_FPExamples_Step3	precision	0.8	Step3	Llama70bV3_FineTuned_FPExamples
Llama70bV3_Stepwise_FineTuned_AllExamples_Step3	precision	0.766667	Step3	Llama70bV3_FineTuned_AllExamples
Llama8bV1_Stepwise_Vanilla_NoExamples_Step1	recall	0.293194	Step1	Llama8bV1_Vanilla_NoExamples
Llama8bV1_Stepwise_Vanilla_TPExamples_Step1	recall	0.408377	Step1	Llama8bV1_Vanilla_TPExamples
Llama8bV1_Stepwise_Vanilla_FPExamples_Step1	recall	0.39267	Step1	Llama8bV1_Vanilla_FPExamples
Llama8bV1_Stepwise_Vanilla_AllExamples_Step1	recall	0.403141	Step1	Llama8bV1_Vanilla_AllExamples
Llama8bV1_Stepwise_FineTuned_NoExamples_Step1	recall	0.560209	Step1	Llama8bV1_FineTuned_NoExamples
Llama8bV1_Stepwise_FineTuned_TPExamples_Step1	recall	0.52356	Step1	Llama8bV1_FineTuned_TPExamples
Llama8bV1_Stepwise_FineTuned_FPExamples_Step1	recall	0.565445	Step1	Llama8bV1_FineTuned_FPExamples
Llama8bV1_Stepwise_FineTuned_AllExamples_Step1	recall	0.534031	Step1	Llama8bV1_FineTuned_AllExamples
Llama70bV3_Stepwise_Vanilla_NoExamples_Step1	recall	0.539267	Step1	Llama70bV3_Vanilla_NoExamples
Llama70bV3_Stepwise_Vanilla_TPExamples_Step1	recall	0.565445	Step1	Llama70bV3_Vanilla_TPExamples
Llama70bV3_Stepwise_Vanilla_FPExamples_Step1	recall	0.445026	Step1	Llama70bV3_Vanilla_FPExamples
Llama70bV3_Stepwise_Vanilla_AllExamples_Step1	recall	0.450262	Step1	Llama70bV3_Vanilla_AllExamples
Llama70bV3_Stepwise_FineTuned_NoExamples_Step1	recall	0.434555	Step1	Llama70bV3_FineTuned_NoExamples
Llama70bV3_Stepwise_FineTuned_TPExamples_Step1	recall	0.445026	Step1	Llama70bV3_FineTuned_TPExamples
Llama70bV3_Stepwise_FineTuned_FPExamples_Step1	recall	0.460733	Step1	Llama70bV3_FineTuned_FPExamples
Llama70bV3_Stepwise_FineTuned_AllExamples_Step1	recall	0.424084	Step1	Llama70bV3_FineTuned_AllExamples
Llama8bV1_Stepwise_Vanilla_NoExamples_Step2	recall	0.0942408	Step2	Llama8bV1_Vanilla_NoExamples
Llama8bV1_Stepwise_Vanilla_TPExamples_Step2	recall	0.104712	Step2	Llama8bV1_Vanilla_TPExamples
Llama8bV1_Stepwise_Vanilla_FPExamples_Step2	recall	0.0890052	Step2	Llama8bV1_Vanilla_FPExamples
Llama8bV1_Stepwise_Vanilla_AllExamples_Step2	recall	0.136126	Step2	Llama8bV1_Vanilla_AllExamples
Llama8bV1_Stepwise_FineTuned_NoExamples_Step2	recall	0.471204	Step2	Llama8bV1_FineTuned_NoExamples
Llama8bV1_Stepwise_FineTuned_TPExamples_Step2	recall	0.465969	Step2	Llama8bV1_FineTuned_TPExamples
Llama8bV1_Stepwise_FineTuned_FPExamples_Step2	recall	0.455497	Step2	Llama8bV1_FineTuned_FPExamples
Llama8bV1_Stepwise_FineTuned_AllExamples_Step2	recall	0.429319	Step2	Llama8bV1_FineTuned_AllExamples
Llama70bV3_Stepwise_Vanilla_NoExamples_Step2	recall	0.371728	Step2	Llama70bV3_Vanilla_NoExamples
Llama70bV3_Stepwise_Vanilla_TPExamples_Step2	recall	0.460733	Step2	Llama70bV3_Vanilla_TPExamples
Llama70bV3_Stepwise_Vanilla_FPExamples_Step2	recall	0.356021	Step2	Llama70bV3_Vanilla_FPExamples
Llama70bV3_Stepwise_Vanilla_AllExamples_Step2	recall	0.387435	Step2	Llama70bV3_Vanilla_AllExamples
Llama70bV3_Stepwise_FineTuned_NoExamples_Step2	recall	0.39267	Step2	Llama70bV3_FineTuned_NoExamples
Llama70bV3_Stepwise_FineTuned_TPExamples_Step2	recall	0.366492	Step2	Llama70bV3_FineTuned_TPExamples
Llama70bV3_Stepwise_FineTuned_FPExamples_Step2	recall	0.403141	Step2	Llama70bV3_FineTuned_FPExamples
Llama70bV3_Stepwise_FineTuned_AllExamples_Step2	recall	0.371728	Step2	Llama70bV3_FineTuned_AllExamples
Llama8bV1_Stepwise_Vanilla_NoExamples_Step3	recall	0.0418848	Step3	Llama8bV1_Vanilla_NoExamples
Llama8bV1_Stepwise_Vanilla_TPExamples_Step3	recall	0.0314136	Step3	Llama8bV1_Vanilla_TPExamples
Llama8bV1_Stepwise_Vanilla_FPExamples_Step3	recall	0	Step3	Llama8bV1_Vanilla_FPExamples
Llama8bV1_Stepwise_Vanilla_AllExamples_Step3	recall	0.026178	Step3	Llama8bV1_Vanilla_AllExamples
Llama8bV1_Stepwise_FineTuned_NoExamples_Step3	recall	0.356021	Step3	Llama8bV1_FineTuned_NoExamples
Llama8bV1_Stepwise_FineTuned_TPExamples_Step3	recall	0.329843	Step3	Llama8bV1_FineTuned_TPExamples
Llama8bV1_Stepwise_FineTuned_FPExamples_Step3	recall	0.366492	Step3	Llama8bV1_FineTuned_FPExamples
Llama8bV1_Stepwise_FineTuned_AllExamples_Step3	recall	0.319372	Step3	Llama8bV1_FineTuned_AllExamples
Llama70bV3_Stepwise_Vanilla_NoExamples_Step3	recall	0.308901	Step3	Llama70bV3_Vanilla_NoExamples
Llama70bV3_Stepwise_Vanilla_TPExamples_Step3	recall	0.439791	Step3	Llama70bV3_Vanilla_TPExamples
Llama70bV3_Stepwise_Vanilla_FPExamples_Step3	recall	0.424084	Step3	Llama70bV3_Vanilla_FPExamples
Llama70bV3_Stepwise_Vanilla_AllExamples_Step3	recall	0.397906	Step3	Llama70bV3_Vanilla_AllExamples
Llama70bV3_Stepwise_FineTuned_NoExamples_Step3	recall	0.356021	Step3	Llama70bV3_FineTuned_NoExamples
Llama70bV3_Stepwise_FineTuned_TPExamples_Step3	recall	0.319372	Step3	Llama70bV3_FineTuned_TPExamples
Llama70bV3_Stepwise_FineTuned_FPExamples_Step3	recall	0.376963	Step3	Llama70bV3_FineTuned_FPExamples
Llama70bV3_Stepwise_FineTuned_AllExamples_Step3	recall	0.361257	Step3	Llama70bV3_FineTuned_AllExamples
Llama8bV1_Stepwise_Vanilla_NoExamples_Step1	f1_score	0.386207	Step1	Llama8bV1_Vanilla_NoExamples
Llama8bV1_Stepwise_Vanilla_TPExamples_Step1	f1_score	0.45614	Step1	Llama8bV1_Vanilla_TPExamples
Llama8bV1_Stepwise_Vanilla_FPExamples_Step1	f1_score	0.447761	Step1	Llama8bV1_Vanilla_FPExamples
Llama8bV1_Stepwise_Vanilla_AllExamples_Step1	f1_score	0.452941	Step1	Llama8bV1_Vanilla_AllExamples
Llama8bV1_Stepwise_FineTuned_NoExamples_Step1	f1_score	0.611429	Step1	Llama8bV1_FineTuned_NoExamples
Llama8bV1_Stepwise_FineTuned_TPExamples_Step1	f1_score	0.56338	Step1	Llama8bV1_FineTuned_TPExamples
Llama8bV1_Stepwise_FineTuned_FPExamples_Step1	f1_score	0.618911	Step1	Llama8bV1_FineTuned_FPExamples
Llama8bV1_Stepwise_FineTuned_AllExamples_Step1	f1_score	0.605341	Step1	Llama8bV1_FineTuned_AllExamples
Llama70bV3_Stepwise_Vanilla_NoExamples_Step1	f1_score	0.492823	Step1	Llama70bV3_Vanilla_NoExamples
Llama70bV3_Stepwise_Vanilla_TPExamples_Step1	f1_score	0.586957	Step1	Llama70bV3_Vanilla_TPExamples
Llama70bV3_Stepwise_Vanilla_FPExamples_Step1	f1_score	0.539683	Step1	Llama70bV3_Vanilla_FPExamples
Llama70bV3_Stepwise_Vanilla_AllExamples_Step1	f1_score	0.525994	Step1	Llama70bV3_Vanilla_AllExamples
Llama70bV3_Stepwise_FineTuned_NoExamples_Step1	f1_score	0.542484	Step1	Llama70bV3_FineTuned_NoExamples
Llama70bV3_Stepwise_FineTuned_TPExamples_Step1	f1_score	0.555556	Step1	Llama70bV3_FineTuned_TPExamples
Llama70bV3_Stepwise_FineTuned_FPExamples_Step1	f1_score	0.575163	Step1	Llama70bV3_FineTuned_FPExamples
Llama70bV3_Stepwise_FineTuned_AllExamples_Step1	f1_score	0.527687	Step1	Llama70bV3_FineTuned_AllExamples
Llama8bV1_Stepwise_Vanilla_NoExamples_Step2	f1_score	0.165138	Step2	Llama8bV1_Vanilla_NoExamples
Llama8bV1_Stepwise_Vanilla_TPExamples_Step2	f1_score	0.173913	Step2	Llama8bV1_Vanilla_TPExamples
Llama8bV1_Stepwise_Vanilla_FPExamples_Step2	f1_score	0.155251	Step2	Llama8bV1_Vanilla_FPExamples
Llama8bV1_Stepwise_Vanilla_AllExamples_Step2	f1_score	0.223176	Step2	Llama8bV1_Vanilla_AllExamples
Llama8bV1_Stepwise_FineTuned_NoExamples_Step2	f1_score	0.547112	Step2	Llama8bV1_FineTuned_NoExamples
Llama8bV1_Stepwise_FineTuned_TPExamples_Step2	f1_score	0.529762	Step2	Llama8bV1_FineTuned_TPExamples
Llama8bV1_Stepwise_FineTuned_FPExamples_Step2	f1_score	0.537037	Step2	Llama8bV1_FineTuned_FPExamples
Llama8bV1_Stepwise_FineTuned_AllExamples_Step2	f1_score	0.535948	Step2	Llama8bV1_FineTuned_AllExamples
Llama70bV3_Stepwise_Vanilla_NoExamples_Step2	f1_score	0.432927	Step2	Llama70bV3_Vanilla_NoExamples
Llama70bV3_Stepwise_Vanilla_TPExamples_Step2	f1_score	0.571429	Step2	Llama70bV3_Vanilla_TPExamples
Llama70bV3_Stepwise_Vanilla_FPExamples_Step2	f1_score	0.48227	Step2	Llama70bV3_Vanilla_FPExamples
Llama70bV3_Stepwise_Vanilla_AllExamples_Step2	f1_score	0.513889	Step2	Llama70bV3_Vanilla_AllExamples
Llama70bV3_Stepwise_FineTuned_NoExamples_Step2	f1_score	0.515464	Step2	Llama70bV3_FineTuned_NoExamples
Llama70bV3_Stepwise_FineTuned_TPExamples_Step2	f1_score	0.492958	Step2	Llama70bV3_FineTuned_TPExamples
Llama70bV3_Stepwise_FineTuned_FPExamples_Step2	f1_score	0.536585	Step2	Llama70bV3_FineTuned_FPExamples
Llama70bV3_Stepwise_FineTuned_AllExamples_Step2	f1_score	0.498246	Step2	Llama70bV3_FineTuned_AllExamples
Llama8bV1_Stepwise_Vanilla_NoExamples_Step3	f1_score	0.0788177	Step3	Llama8bV1_Vanilla_NoExamples
Llama8bV1_Stepwise_Vanilla_TPExamples_Step3	f1_score	0.0597015	Step3	Llama8bV1_Vanilla_TPExamples
Llama8bV1_Stepwise_Vanilla_FPExamples_Step3	f1_score	#NUM!	Step3	Llama8bV1_Vanilla_FPExamples
Llama8bV1_Stepwise_Vanilla_AllExamples_Step3	f1_score	0.0510204	Step3	Llama8bV1_Vanilla_AllExamples
Llama8bV1_Stepwise_FineTuned_NoExamples_Step3	f1_score	0.448845	Step3	Llama8bV1_FineTuned_NoExamples
Llama8bV1_Stepwise_FineTuned_TPExamples_Step3	f1_score	0.421405	Step3	Llama8bV1_FineTuned_TPExamples
Llama8bV1_Stepwise_FineTuned_FPExamples_Step3	f1_score	0.469799	Step3	Llama8bV1_FineTuned_FPExamples
Llama8bV1_Stepwise_FineTuned_AllExamples_Step3	f1_score	0.435714	Step3	Llama8bV1_FineTuned_AllExamples
Llama70bV3_Stepwise_Vanilla_NoExamples_Step3	f1_score	0.414035	Step3	Llama70bV3_Vanilla_NoExamples
Llama70bV3_Stepwise_Vanilla_TPExamples_Step3	f1_score	0.561873	Step3	Llama70bV3_Vanilla_TPExamples
Llama70bV3_Stepwise_Vanilla_FPExamples_Step3	f1_score	0.536424	Step3	Llama70bV3_Vanilla_FPExamples
Llama70bV3_Stepwise_Vanilla_AllExamples_Step3	f1_score	0.511785	Step3	Llama70bV3_Vanilla_AllExamples
Llama70bV3_Stepwise_FineTuned_NoExamples_Step3	f1_score	0.492754	Step3	Llama70bV3_FineTuned_NoExamples
Llama70bV3_Stepwise_FineTuned_TPExamples_Step3	f1_score	0.453532	Step3	Llama70bV3_FineTuned_TPExamples
Llama70bV3_Stepwise_FineTuned_FPExamples_Step3	f1_score	0.512456	Step3	Llama70bV3_FineTuned_FPExamples
Llama70bV3_Stepwise_FineTuned_AllExamples_Step3	f1_score	0.491103	Step3	Llama70bV3_FineTuned_AllExamples
